# Longevity and rejuvenation effects of cell reprogramming are decoupled from loss of somatic identity

**DOI:** 10.1101/2022.12.12.520058

**Authors:** Dmitrii Kriukov, Ekaterina E. Khrameeva, Vadim N. Gladyshev, Sergey E. Dmitriev, Alexander Tyshkovskiy

**Author notes:** Correspondence should be addressed: A.T., S.E.D.

## Abstract

Partial somatic cell reprogramming has been touted as a promising rejuvenation strategy. However, its association with mechanisms of aging and longevity at the molecular level remains unclear. We identified a robust transcriptomic signature of reprogramming in mouse and human cells that revealed co-regulation of genes associated with reprogramming and response to lifespan-extending interventions, including those related to DNA repair and inflammation. We found that age-related gene expression changes were reversed during reprogramming, as confirmed by transcriptomic aging clocks. The longevity and rejuvenation effects induced by reprogramming in the transcriptome were mainly independent of pluripotency gain. Decoupling of these processes allowed predicting interventions mimicking reprogramming-induced rejuvenation (RIR) without affecting somatic cell identity, including an anti-inflammatory compound osthol, *ATG5* overexpression, and *C6ORF223* knockout. Overall, we revealed specific molecular mechanisms associated with RIR at the gene expression level and developed tools for discovering interventions that support the rejuvenation effect of reprogramming without posing the risk of neoplasia.
