## Supplementary material for "Longevity and rejuvenation effects of cell reprogramming are decoupled from loss of somatic identity": Datasets used in the study

### Sheet: Reprogramming
Year	Organism	Data type	GSE	Treatment	From	To	Time points, days (entries are number of replica per point)																															Comment
							0	3h	6h	12h	1	36h	2	60h	3	4	5	6	7	8	9	10	11	12	13	14	15	16	17	18	19	20	21	28	35	42	49
2015	Mouse	microarray	GSE67462	OSKM	MEF	iPSC	2				2				2		2		2				2				2			2								Remove Dox at day 15;
2014	Mouse	microarray	GSE38509	OSKM	MEF	iPSC	2				2		2		2	2	2	2		2		1		1
2014	Mouse	microarray	GSE38509	OSK	MEF	iPSC	2								1		1			1				1
2014	Mouse	microarray	GSE38509	GFP (control)	MEF	-	2				2				2		2			2				1
2019	Mouse	microarray	GSE116309	OK+9MS mCherry+	MEF	iPSC							1			1				1										1
2019	Mouse	microarray	GSE116309	OKMS mCherry+	MEF	iPSC							1			1				1										1
2013	Mouse	microarray	GSE46321	C/EBPα+ OSKM	B-cells	iPSC	2	2	2	2	2		2			2		2		2																		18 h pulse of C/EBPα expression in B cells followed by OSKM activation (pre-treated or not with estradiol)
2013	Mouse	microarray	GSE46321	C/EBPα- OSKM	B-cells	iPSC	2	2	2	2	2		2			2		2		2
2008	Mouse	microarray	GSE10871	OSKM	MEF	iPSC										2				2				2				2
2010	Mouse	microarray	GSE21757	OKSM	MEF	iPSC	1						1				1			1			1					1					1
2019	Mouse	RNA-seq	GSE103979	Oct4+SK	MEF	iPSC	2				2				2		2			2
2019	Mouse	RNA-seq	GSE103979	Oct6+SK	MEF	iPSC	2				2				2		2			2
2019	Mouse	RNA-seq	GSE103979	Oct4+defSox+K	MEF	iPSC	2				2				2		2			2																		def = Mutant Sox2
2019	Mouse	RNA-seq	GSE103979	GFP+SK (control)	MEF	-	2				2				2		2			2
2019	Mouse	RNA-seq	GSE127927	7F-Esrrb	MEF	iPSC	1				1				1		1		1																			Special 7 factors. Minus sign in title means dropout one factor (7-1=6) from the analysis. GFP control without 0 points. Expected counts data were obtained with EDAseq. Data were RLE normalized.
2019	Mouse	RNA-seq	GSE127927	7F-Glis1	MEF	iPSC	1				1				1		1		1
2019	Mouse	RNA-seq	GSE127927	7F-Jdp2	MEF	iPSC	1				1				1		1		1
2019	Mouse	RNA-seq	GSE127927	7F-Kdm2b	MEF	iPSC	1				1				1		1		1
2019	Mouse	RNA-seq	GSE127927	7F-Mkk6	MEF	iPSC	1				1				1		1		1
2019	Mouse	RNA-seq	GSE127927	7F-Nanog	MEF	iPSC	1				1				1		1		1
2019	Mouse	RNA-seq	GSE127927	7F-Sall4	MEF	iPSC	1				1				1		1		1
2019	Mouse	RNA-seq	GSE127927	7F	MEF	iPSC	2				2				2		2		2
2019	Mouse	RNA-seq	GSE127927	GFP (control)	MEF	-					1				1		1		1
2019	Mouse	microarray	GSE114581	OSKM	MEF	iPSC	1			1	1	1	1	1	1			1						1						1								RNA was isolated from mESCs, miPSCs, control (naïve) MEFs and reprogrammable MEFs on day 0.5, 1, 1.5, 2, 2.5, 3, 6, 12, 18 of reprogramming. Additional RNA was isolated from mHeps at days 0, 3 and 6 of reprogramming.
2019	Mouse	microarray	GSE114581	OSKM+DOX	MEF	iPSC	1			1	1	1	1	1	1			1						1						1
2018	Mouse	RNA-seq	GSE102348	OSKM (Gatad2a-/-)	MEF	iPSC	1				1		1		1	1	1	1	1	1	1																	FPKM data
2018	Mouse	RNA-seq	GSE102348	OSKM (Mbd3f/-)	MEF	iPSC	1				1		1		1	1	1	1	1	1	1
2018	Mouse	RNA-seq	GSE102348	OSKM (WT-1)	MEF	iPSC	1						1			1		1		1
2018	Mouse	RNA-seq	GSE102348	OSKM (WT-2)	MEF	iPSC	1						1			1		1		1
2017	Human	microarray	GSE89455	OSKM	HDF	iPSC	3								3				3				3				3					3		3				HDF - human dermal fibroblasts
2017	Human	microarray	GSE89455	OSKM	HAdMSC	iPSC	3								3				3				3				3					3		3				HAdMSC - human adipose derived from Mesenchymal stem cells
2017	Human	microarray	GSE89455	OSKM	HA	iPSC	3								3				3				3				3					3		3				HA - human astrocytes
2017	Human	microarray	GSE89455	OSKM	HBEC	iPSC	3								3				3				3				3					3		3				HBEC - Human Bronchial epithelium cells
2017	Human	microarray	GSE89455	OSKM	HPrEC	iPSC	3								3				3				3				3					3		3				HPrEC - Human Prostate epithelium cells
2014	Human	microarray	GSE50206	OSKM	HDF	iPSC	3								3				3				3				3					3		3	3	3	3
2014	Human	microarray	GSE50206	OSKM	ASC	iPSC	3								3				3				3									1		3				Adipose derived stem cell line
2014	Human	microarray	GSE50206	OSKM	HA	iPSC	3								3				4				3				3							3	3	3
2014	Human	microarray	GSE50206	OSKM	NHBE	iPSC	3								3				4				3				3							3				NHBE - Normal human bronchial epithelium line
2014	Human	microarray	GSE50206	OSKM	HPrEC	iPSC	3								3				3				3				2							1
2014	Human	microarray	GSE54848	OSKM	HDF	iPSC	4								3				3				3				3					4		4	3	3	3
2011	Human	microarray	GSE28688	OSKM	HFF	iPSC	2				2		2		2																							HFF - human foreskin fibroblasts
