## Supplementary material for "Longevity and rejuvenation effects of cell reprogramming are decoupled from loss of somatic identity": List of mouse and human pluripotency associated genes

### Sheet: Mouse
Gene Name	characterization	Reprogramming behaviour	Year of last reference	Source
Ssea1	Stem cell marker	Up	2008	Dissecting direct reprogramming through integrative genomic analysis
Snai1	Mesenchymal gene	Down
Snai2	Mesenchymal gene	Down
Poli	Proliferative gene	Up
Rfc4	Proliferative gene	Up
Mcm5	Proliferative gene	Up
Ccnd1	Cell cycle progression	Up
Ccnd2	Cell cycle progression	Up
Parp1	Alternative splicing	Up
Zmpste24		Down
Zic3	Pluripotency maintenance	Up
Tet1	Demethylation enzyme	Up	2012	A Molecular Roadmap of Reprogramming Somatic Cells into iPS Cells
Gdf3	Pluripotency maintenance	Up	2012	A Molecular Roadmap of Reprogramming Somatic Cells into iPS Cells
Utf1	Pluripotency maintenance	Up
Dnmt3l	Methylation enzyme	Up
Dnmt3a	Methylation enzyme	Up
Dnmt3b	Methylation enzyme	Up
Tfcp2l1		Up
Sox2		Up
Epcam	MET	Up
Jarid2	Transcriptional repressor	Up	2016	Molecular features of cellular reprogramming and development
Tfap2c	Pluripotency maintenance	Up	2018	TFAP2C regulates transcription in human naive pluripotency by opening enhancers
Fbxo15	Early marker of pluripotency	Up	2012	A Molecular Roadmap of Reprogramming Somatic Cells into iPS Cells
Car2	(NOT OBVIOUS)	Up
Cdh1	MET	Up	2010	Functional Genomics Reveals a BMP-Driven Mesenchymal-to-Epithelial Transition in the Initiation of Somatic Cell Reprogramming
Alpl	Early marker of pluripotency	Up	2012	A Molecular Roadmap of Reprogramming Somatic Cells into iPS Cells
Trim71	Proliferation	Up	2016	A decade of transcription factor‑mediated reprogramming to pluripotency
Cdkn1a	anti-proliferative	Up	2008	Dissecting direct reprogramming through integrative genomic analysis
Cdkn2a	anti-proliferative	Up	2008	Dissecting direct reprogramming through integrative genomic analysis
Epha7	axon-guidance factor	Up	2008	Dissecting direct reprogramming through integrative genomic analysis
Ngef	axon-guidance factor	Up	2008	Dissecting direct reprogramming through integrative genomic analysis
Krt14	epidermal protein	Up
Krt16	epidermal protein	Up
Ivl	epidermal protein	Up
Sprr1a	epidermal protein	Up
Podxl	glomerular protein	Up
Lin28	Pluripotency maintenance	Up
Fgf4	Pluripotency maintenance	Up
Tdgf1	Pluripotency maintenance	Up
Rex1	Pluripotency maintenance	Up
Zfp42	Pluripotency maintenance	Up
Oct4	Pluripotency maintenance	Up
Sox2	Pluripotency maintenance	Up
Nanog	Pluripotency maintenance	Up
Zeb2	MEF regulatory factor	Down
Dppa5	Stem cell marker	Up
Gbx2	Pluripotency marker	Up
Ccne1	Pluripotency marker	Up
Snca	Pluripotency marker	Up		Partial reprogramming restores youthful gene expression through transient suppression of cell identity

### Sheet: Human
Symbol	Ensgene_id	Refseq_id	Gene_Function	References
Acvr2b	ENSG00000114739	NM_001106	Receptor for activin A, activin B and inhibin A	[1,2]
Alcam	ENSG00000170017	NM_001627	Cell adhesion, leukocytes, neural, cardiomyocytes	[3,4]
Arid1b	ENSG00000049618	NM_017519	Trithorax group	[5]
Ars2	ENSG00000087087	NM_182800	ESC identity	[6,7]
Ash2l	ENSG00000129691	NM_004674	Trithorax group	[8]
Axin2	ENSG00000168646	NM_004655	Wnt signaling	[9]
Bmi1	ENSG00000168283	NM_005180.8	Polycomb group	[10]
Brix	ENSG00000113460	NM_018321	Biogenesis of ribosomes	[11]
Cbx1	ENSG00000108468	NM_006807	Polycomb group	[12]
Cbx5	ENSG00000094916	NM_001127321	Chromatin regulator	[12]
Ccna1	ENSG00000133101	NM_003914	Proliferation	[13]
Ccnd1	ENSG00000110092	NM_053056	Proliferation	[13,14]
Ccnd2	ENSG00000118971	NM_001759	Proliferation	[13,14]
Ccne1	ENSG00000105173	NM_001238	Proliferation	[13,14]
Ccnf	ENSG00000162063	NM_001761	Proliferation	[15]
Cd24	ENSG00000185275	NM_013230	B-cell activation responses	[16]
Cd44	ENSG00000026508	NM_000610.3	Receptor for hyaluronic acid	[17]
Cd9	ENSG00000010278	NM_001769	Platelet activation	[18]
Cdh3	ENSG00000062038	NM_001793	Adhesion	[18]
Cdk2	ENSG00000123374	NM_001798	Proliferation	[13,14]
Cdk4	ENSG00000135446	NM_000075	Proliferation	[13,14]
Cdk6	ENSG00000105810	NM_001145306	Proliferation	[13]
Cdkn1b	ENSG00000111276	NM_004064	Proliferation	[13,19]
Cdyl	ENSG00000153046	NR_026590	Transcriptional repressor	[20]
Chd1	ENSG00000153922	NM_001270	Nucleosome mobilization	[21]
Chd7	ENSG00000171316	NM_017780	Nucleosome mobilization	[22,23]
Cks1b	ENSG00000173207	NM_001826	Proliferation	[24,25]
Cldn6	ENSG00000184697	NM_021195	ESC marker	[25]
Cnot1	ENSG00000125107	NM_016284	ESC identity	[26]
Cnot2	ENSG00000111596	NM_001199302	ESC identity	[26]
Cnot3	ENSG00000088038	NM_014516	Myc/Zfx cofactor	[26]
Cops2	ENSG00000113387	NM_001143887	Cop9 signalsome	[27]
Cops4	ENSG00000138663	NM_001258006	Cop9 signalsome	[27]
Cpsf3	ENSG00000119203	NM_016207	mRNA precursor processor	[28]
Crabp1	ENSG00000166426	NM_004378	Retinoic acid regulation	[29]
Dazap1	ENSG00000071626	NM_018959	RNA-binding protein	[28]
Dnmt3b	ENSG00000088305	NM_001207055	DNA methylation	[25]
Dppa2	ENSG00000163530	NM_138815	Pluripotency	[30]
Dppa3	ENSG00000187569	NM_199286	Pre-Postimplantation/Germline determination	[31,32]
Dppa4	ENSG00000121570	NM_018189	Pluripotency	[30]
Dppa5	ENSG00000203909	NM_001025290	Pluripotency	[33]
Dpy30	ENSG00000162961	NM_032574	Epigenetic methylation	[34,35]
E2f1	ENSG00000101412	NM_005225	Transcription regulator	[36]
Eed	ENSG00000074266	NM_003797	Polycomb group	[37]
Ehmt2	ENSG00000204371	NM_006709	Chromatin regulator	[38]
Eif2b1	ENSG00000111361	NM_001414	EIF complex	[27]
Eif2b2	ENSG00000119718	NM_014239	EIF complex	[27]
Eif2b3	ENSG00000070785	NM_001166588	EIF complex	[27]
Eif2s2	ENSG00000125977	NM_003908	EIF complex	[27]
Epcam	ENSG00000119888	NM_002354	Adhesion	[18]
Eras	ENSG00000187682	NM_181532	Self-renewal	[39]
Esrrb	ENSG00000119715	NM_004452	Steriod hormone receptor	[40,41]
Ewsr1	ENSG00000182944	NM_001163285	Transcription regulator	[42]
Ezh1	ENSG00000108799	NM_001991	Polycomb group	[43]
Ezh2	ENSG00000106462	NM_001203247	Polycomb group	[44]
Fbxo15	ENSG00000141665	NM_001142958	Transcription regulator	[45]
Fgf13	ENSG00000129682	NM_004114	Differentiation	[46]
Fgf4	ENSG00000075388	NM_002007	Segregation	[47]
Flt3	ENSG00000122025	NM_004119	Receptor for fms- related tyrosine kinase	[48]
Foxd3	ENSG00000187140	NM_012183	ECS repressor	[49]
Foxh1	ENSG00000160973	NM_003923	Transcriptional regulator	[50]
Fry	ENSG00000073910	NM_023037
Fut4	ENSG00000196371	NM_002033	Catalyzes synthesis of SSEA1	[51]
Fut9	ENSG00000172461	NM_006581	Catalyzes synthesis of SSEA1	[51]
Gabrb3	ENSG00000166206	NM_000814	Ligand-gated ionic channel	[11]
Gal	ENSG00000069482	NM_015973	Cellular messenger	[52]
Gbx2	ENSG00000168505	NM_001485	Transcriptional regulator	[53]
Gdf3	ENSG00000184344	NM_020634	Cell growth and differentiation	[54]
Gja1	ENSG00000152661	NM_000165	Cell-cell communication	[55]
Gli1	ENSG00000111087	NM_001167609	Transcriptional regulator	[56]
Gli2	ENSG00000074047	NM_005270	Transcriptional regulator	[56]
Gli3	ENSG00000106571	NM_000168.5	ESC repressor	[56]
Glis1	ENSG00000174332	NM_147193	Transcriptional regulator	[57]
Gnl3	ENSG00000163938	NM_014366.4	Proliferation	[58]
Grb7	ENSG00000141738	NM_001030002	RNA-binding protein	[59,60]
H2afz	ENSG00000164032	NM_002106	Chromatin regulator	[61]
Has2	ENSG00000170961	NM_005328	Hyaluronan/hyalur onic acid synthesis	[62]
Hcfc1	ENSG00000172534	NM_005334	Proliferation	[63]
Herc5	ENSG00000138646	NM_016323	E3 ligase	[64]
Hesx1	ENSG00000163666	NM_003865	Transcriptional repressor	[25,65]
Hira	ENSG00000100084	NM_003325	Histone cell cycle regulator	[28]
Hmga1	ENSG00000137309	NM_002131	Transcriptional regulation	[25]
Hspa4	ENSG00000170606	NM_198431	Heat shock protein	[66]
Hspb1	ENSG00000106211	NM_001540	Heat shock protein	[67]
Id1	ENSG00000125968	NM_002165	ESC identity	[68]
Id2	ENSG00000115738	NM_002166	ESC identity	[68]
Igf2bp1	ENSG00000159217	NM_001160423	Proliferation	[69,70]
Ing5	ENSG00000168395	NM_032329	Transcriptional regulator	[28]
Itga6	ENSG00000091409	NM_001079818	ECM receptor	[71,72]
Jarid2	ENSG00000008083	NM_004973	Histone methyltransferase regulator/ pluripotency	[73]
Kat2a	ENSG00000108773	NM_021078	Chromatin regulator	[74,75]
Kat5	ENSG00000172977	NM_182710	Histone acetylation	[76,77]
Kat6a	ENSG00000083168	NM_001099413	Histone acetylation	[78,79]
Kdm1a	ENSG00000004487	NM_001009999	Proliferation	[80]
Kdm3a	ENSG00000115548	NM_001146688	Cofactors	[81,82]
Kdm4a	ENSG00000066135	NM_014663	Cofactors	[83]
Kdm4c	ENSG00000107077	NM_001146694	Cofactors	[83]
Kdm5b	ENSG00000117139	NM_006618	Proliferation	[84,85]
Kit	ENSG00000157404	NM_000222	Stem cell factor receptor	[86,87]
Kitlg	ENSG00000049130	NM_000899	Pleiotropic stem cell factor	[88]
Klf12	ENSG00000118922	NM_016285	ES Identity	[89]
Klf2	ENSG00000127528	NM_016270	Transcription regulator	[90,91]
Klf4	ENSG00000136826	NM_004235	Transcription regulator	[90,91]
Klf5	ENSG00000102554	NM_001730	Transcription regulator	[90,92,93]
L1td1	ENSG00000240563	NM_001164835	MicroRNA processor	[94,95]
Lefty1	ENSG00000243709	NM_020997	Left-right asymmetry determination	[91,96]
Lefty2	ENSG00000143768	NM_003240	Left-right asymmetry determination	[97,98]
Lin28a	ENSG00000131914	NM_024674	MicroRNA processor	[12,25,99]
Lin28b	ENSG00000187772	NM_001004317	MicroRNA processor	[100,101]
Ly6e	ENSG00000160932	NM_001127213	Adhesion and signaling	[102]
Mapk1	ENSG00000100030	NM_002745	Pleiotropic cellular processes	[47]
Max	ENSG00000125952	NM_002382	Transcription regulator	[103,104]
Mcm2	ENSG00000073111	NM_004526.2	Replicative helicase factor	[105]
Mcrs1	ENSG00000187778	NM_001012300	INO80 complex	[27,106]
Med1	ENSG00000125686	NM_004774	Mediator complex	[107,108]
Med10	ENSG00000133398	NM_032286	Mediator complex	[109]
Med12	ENSG00000184634	NM_005120	Mediator complex	[110]
Med13	ENSG00000108510	NM_005121	Mediator complex	[27]
Med13l	ENSG00000123066	NM_015335	Mediator complex	[27]
Med14	ENSG00000180182	NM_004229	Mediator complex	[27]
Med17	ENSG00000042429	NM_004268	Mediator complex	[27]
Med19	ENSG00000156603	NM_153450	Mediator complex	[27]
Med24	ENSG00000008838	NM_001079518	Mediator complex	[27]
Med28	ENSG00000118579	NM_025205	Mediator complex	[27]
Metap2	ENSG00000111142	NM_006838	Nascent protein processor	[28]
Mga	ENSG00000174197	NM_001080541	Transcriptional regulator	[111]
Mll	ENSG00000118058	NM_005933	Trithorax group	[112-114]
Mll2	ENSG00000167548	NM_003482	Trithorax group	[115,116]
Mll3	ENSG00000055609	NM_170606	Trithorax group	[117,118]
Mll5	ENSG00000005483	NM_018682	Trithorax group	[119,120]
Msi1	ENSG00000135097	NM_002442	Neural stem cell marker	[121,122]
Mt1a	ENSG00000205362	NM_005946	NuRD complex component	[123,124]
Mt2a	ENSG00000125148	NM_005953	NuRD complex component	[125]
Mtf2	ENSG00000143033	NM_001164391	Cofactors	[73]
Mthfd1	ENSG00000100714	NM_005956	NADP+ dependent dehydrogenase	[126]
Mybl2	ENSG00000101057	NM_002466	Transcription Regulator	[127]
Myc	ENSG00000136997	NM_002467	Proliferation	[128,129]
Mycn	ENSG00000134323	NM_005378	Transcription regulator	[130]
Nacc1	ENSG00000160877	NM_052876	Transcription regulator	[131]
Nanog	ENSG00000111704	NM_024865	Core pluripotency factor	[132,133]
Nanos1	ENSG00000188613	NM_001009553	Translational repressor	[134]
Ncam1	ENSG00000149294	NM_000615.6	Adhesion	[135]
Ncoa2	NSG00000140396	NM_006540	Steroid and nuclear receptor coactivator	[136]
Ncoa3	ENSG00000124151	NM_006534	Steroid and nuclear receptor	[28]
Nfrkb	ENSG00000170322	NM_001143835	INO80 complex	[27]
Nodal	ENSG00000156574	NM_018055	Stem Cell Marker/Mesoderm Inducer	[137,138]
Npr1	ENSG00000169418	NM_000906	ESC identity	[139]
Nr0b1	ENSG00000169297	NM_000475	Oct4 Inhibitor	[140,141]
Nr6a1	ENSG00000148200	NM_001489	Trophoblast/ESC maintenance/Prolif eration/Neural	[142]
Nts	ENSG00000133636	NM_006183	Neuromodulator	[28]
Onecut2	ENSG00000119547	NM_004852	Transcriptional regulator	[143]
Otx1	ENSG00000115507	NM_001199770	Transcription factor	[144]
Otx2	ENSG00000165588	NM_021728	Transcription factor	[145]
Paf1	ENSG00000006712	NM_019088	Couples Transcription with Histone Modification	[146]
Pcgf6	ENSG00000156374	NM_001011663	Cofactors	[146]
Pcid2	ENSG00000126226	NM_001127202	Proliferation and survival	[28]
Pcna	ENSG00000132646	NM_002592	DNA replication and repair	[147,148]
Phc1	ENSG00000111752	NM_004426	Polycomb group	[149]
Phc2	ENSG00000134686	NM_004427	Polycomb group	[150]
Phc3	ENSG00000173889	NM_024947	Polycomb group	[151]
Pim2	ENSG00000102096	NM_006875	ESC identity	[152]
Podxl	ENSG00000128567	NM_001018111	Adhesion and cell morphology	[1,11,153,154]
Pou5f1	ENSG00000204531	NM_001173531	Core pluripotency factor	[155,156]
Ppp1r3d	ENSG00000132825	NM_006242	Proliferation	[70,157]
Prdm14	ENSG00000147596	NM_024504	ESC identity	[27,158]
Prdm16	ENSG00000142611	NM_022114	ESC identity	[159]
Prdm5	ENSG00000138738	NM_018699	ESC identity	[160]
Prmt6	ENSG00000198890	NM_018137	ESC identity	[161]
Prom1	ENSG00000007062	NM_001145847	Stem cell maintenance	[162]
Ptprz1	ENSG00000106278	NM_002851	Developmental regulator	[163]
Pum1	ENSG00000134644	NM_001020658	Stem cell maintenance	[164]
Pum2	ENSG00000055917	NM_015317	Stem cell maintenance	[164]
Rad21	ENSG00000164754	NM_006265	ESC identity	[165]
Rb1	ENSG00000139687	NM_000321	Proliferation	[13]
Rbbp4	ENSG00000162521	NM_005610	Polycomb group	[166]
Rbbp5	ENSG00000117222	NM_001193272	Polycomb group	[167]
Rbbp7	ENSG00000102054	NM_001198719	Polycomb group	[168]
Rbbp9	ENSG00000089050	NM_006606	Stem cell maintenance	[166]
Rbl2	ENSG00000103479	NM_005611	Transcription regulator	[169]
Rbx1	ENSG00000100387	NM_014248	Ubiquitination	[28]
Rest	ENSG00000084093	NM_001193508.1	Transcription regulator	[170]
Rif1	ENSG00000080345	NM_001177664	DNA repair	[171]
Ring1	ENSG00000204227	NM_002931	Polycomb group	[172,173]
Rnf2	ENSG00000121481	NM_007212	Ubiquitination and epigenetic repression	[28]
Rtf1	ENSG00000137815	NM_015138	Transcription elongation/chroma tin remodeling	[174]
Sall1	ENSG00000103449	NM_001127892.1	Transcription regulator	[175]
Sall4	ENSG00000101115	NM_020436	ICM/ESC repressor	[176-179]
Sema4a	ENSG00000196189	NM_001193300	Multifunctional cell signaling	[28]
Setdb1	ENSG00000143379	NM_012432	Silencing of lineage-specific regulators	[180-182]
Setdb2	ENSG00000136169	NM_031915	Silencing of lineage-specific regulators	[1]
Sf3a1	ENSG00000099995	NM_001005409	Spliceosome complex	[27]
Sf3a3	ENSG00000183431	NM_006802	Spliceosome complex	[27]
Sfrp2	ENSG00000145423	NM_003013	Wnt signaling	[183]
Sirt2	ENSG00000068903	NM_001193286	Chromatin regulator	[184]
Skil	ENSG00000136603	NM_005414	Cell division and differentiation	[185]
Smad1	ENSG00000170365	NM_001003688	BMP signaling to core circuitry	[186]
Smad2	ENSG00000175387	NM_001135937	TGF-ß/Activin/Nodal signaling	[137,138,187]
Smad3	ENSG00000166949	NM_001145102	TGF-ß/Activin/Nodal signaling	[137,138,187]
Smarca4	ENSG00000127616	NM_001128849	Chromatin regulator	[188]
Smarca5	ENSG00000153147	NM_003601	Chromatin regulator	[12]
Smarcd1	ENSG00000163104	NM_020159	Chromatin regulator	[189]
Smarcb1	ENSG00000099956	NM_001007468	Chromatin regulator	[190]
Smarcc1	ENSG00000094916	NM_001127321	Chromatin regulator	[191]
Smarcd1	ENSG00000066117	NM_003076	Chromatin regulator	[189]
Smc1a	ENSG00000072501	NM_006306	Chromosome cohesion/DNA repair	[192]
Smo	ENSG00000128602	NM_005631	Hedgehog signaling	[193,194]
Sox2	ENSG00000181449	NM_003106	Core pluripotency factor	[25,144,195]
Sox3	ENSG00000134595	NM_005634	Transcription regulator	[196]
Sp1	ENSG00000185591	NM_001251825	Transcription regulator	[197,198]
Spp1	ENSG00000118785	NM_000582	Transcription regulator	[199]
Stag1	ENSG00000118007	NM_005862	Cohesin complex component/DNA replication	[165]
Stat3	ENSG00000168610	NM_213662	Lif signaling to core circuitry	[200]
Sub1	ENSG00000113387	NM_006713	Spliceosome complex	[27]
Suv39h2	ENSG00000152455	NM_001193424	Chromatin regulator	[201]
Suz12	ENSG00000178691	NM_015355	Polycomb group	[202]
Taf2	ENSG00000064313	NM_003184	TAF complex	[27]
Taf7	ENSG00000178913	NM_005642	TAF complex	[27]
Tcf3	ENSG00000071564	NM_003200	ES Cell Repressor	[203-205]
Tcf7l1	ENSG00000152284	NM_031283	Signaling Transcription factor	[206]
Tcl1a	ENSG00000100721	NM_001098725	Signaling transcription factor	[207]
Tdgf1	ENSG00000163828	NM_003212	ESC marker/Mesoderm Inducer	[208,209]
Terf1	ENSG00000147601	NM_003218	Telomerase inhibitor	[1,209]
Tert	ENSG00000164362	NM_198253	Replication of chromosome termini	[210]
Tgif	ENSG00000177426	NM_003244	Transcriptional regulator	[211]
Thap11	ENSG00000168286	NM_020457.2	Metabolism	[212]
Thy1	ENSG00000154096	NM_006288.3	Cell-cell and cell- ligand interactions	[213]
Tle1	ENSG00000196781	NM_005077	Transcriptional regulator	[214]
Tnfrsf8	ENSG00000120949	NM_001243	Cellular growth	[215]
Top2a	ENSG00000131747	NM_001067	DNA topoisomerase	[12]
Trim16	ENSG00000221926	NM_006470	Tumor suppressor	[28,216]
Trim24	ENSG00000122779	NM_015905	Transcriptional coactivator	[217]
Trim28	ENSG00000130726	NM_005762.2	Self-renewal	[28]
Utf1	ENSG00000171794	NM_003577	Transcriptional regulator	[218,219]
Wdr18	ENSG00000065268	NM_024100	Cofactors	[220]
Wdr5	ENSG00000196363	NM_017588	Trithorax group	[221]
Wnt2b	ENSG00000134245	NM_004185	Wnt signaling	[222]
Wnt8a	ENSG00000061492	NM_058244	Wnt signaling	[223]
Xpo7	ENSG00000130227	NM_001100161	Nuclear export mediator	[28]
Yy1	ENSG00000100811	NM_003403	INO80 complex	[27]
Zfhx3	ENSG00000140836	NM_001164766	Transcription regulator	[224,225]
Zfp41	ENSG00000181638	NM_173832	ESC identity	[70]
Zfp42	ENSG00000179059	NM_174900	Trophoblast/Preim plantation/ES Cell Repressor	[226]
Zfx	ENSG00000005889	NM_003410	Self-renewal	[28]
Zic2	ENSG00000043355	NM_007129	Transcription Regulator	[227]
Zic3	ENSG00000156925	NM_003413	ESC identity	[228]
Zic5	ENSG00000139800	NM_033132	Developmental regulator	[229]
Znf143	ENSG00000166478	NM_003442	ESC identity	[27]
Znf219	ENSG00000165804	NM_001101672	Transcription regulator	[111]
Znf281	ENSG00000162702	NM_012482	Transcription Regulator	[230]
Zscan10	ENSG00000130182	NM_032805	ESC identity	[27]
